# Dimensionality reduction by UMAP reinforces sample heterogeneity analysis in bulk transcriptomic data

**DOI:** 10.1101/2021.01.12.426467

**Authors:** Yang Yang, Hongjian Sun, Yu Zhang, Tiefu Zhang, Jialei Gong, Yunbo Wei, Yong-Gang Duan, Minglei Shu, Yuchen Yang, Di Wu, Di Yu

## Abstract

Transcriptome profiling and differential gene expression constitute a ubiquitous tool in biomedical research and clinical application. Linear dimensionality reduction methods especially principal component analysis (PCA) are widely used in detecting sample-to-sample heterogeneity in bulk transcriptomic datasets so that appropriate analytic methods can be used to correct batch effects, remove outliers and distinguish subgroups. In response to the challenge in analysing transcriptomic datasets with large sample size such as single-cell RNA-sequencing (scRNA-seq), non-linear dimensionality reduction methods were developed. t-distributed stochastic neighbour embedding (t-SNE) and uniform manifold approximation and projection (UMAP) show the advantage of preserving local information among samples and enable effective identification of heterogeneity and efficient organisation of clusters in scRNA-seq analysis. However, the utility of t-SNE and UMAP in bulk transcriptomic analysis has not been carefully examined. Therefore, we compared major dimensionality reduction methods (linear: PCA; nonlinear: multidimensional scaling (MDS), t-SNE, and UMAP) in analysing 71 bulk transcriptomic datasets with large sample sizes. UMAP was found superior in preserving sample level neighbourhood information and maintaining clustering accuracy, thus conspicuously differentiating batch effects, identifying pre-defined biological groups and revealing in-depth clustering structures. We further verified that new clustering structures visualised by UMAP were associated with biological features and clinical meaning. Therefore, we recommend the adoption of UMAP in visualising and analysing of sizable bulk transcriptomic datasets.
