## Supplementary Table S1 for "Dimensionality reduction by UMAP reinforces sample heterogeneity analysis in bulk transcriptomic data"

### Sheet: Sheet1
ID	Platform	Data type	# Samples	Sample description (e.g., disease, drug treatment)	Sample source	Group features	UMAP	t-SNE	MDS	PCA	Reference
GSE35007	GPL10558	Expression profiling by array	311	sickle cell disease in children from West Africa	whole blood	Group, Clinical status: A, C, E, FU	Group	N/A	N/A	N/A	Quinlan J, Idaghdour Y, Goulet JP, Gbeha E et al. Genomic architecture of sickle cell disease in West African children. Front Genet 2014;5:26. PMID: 24592274
GSE36382	GPL6947	Expression profiling by array	991	individuals belonging to the epidemiological SHIP-TREND cohort.	whole blood	N/A	N/A	N/A	N/A	N/A	Mayerle J, den Hoed CM, Schurmann C, Stolk L et al. Identification of genetic loci associated with Helicobacter pylori serologic status. JAMA 2013 May 8;309(18):1912-20. PMID: 23652523 Westra HJ, Peters MJ, Esko T, Yaghootkar H et al. Systematic identification of trans eQTLs as putative drivers of known disease associations. Nat Genet 2013 Oct;45(10):1238-1243. PMID: 24013639 Gheorghe M, Schurman…
GSE39939	GPL10558	Expression profiling by array	157	HIV positive and negative children with active tuberculosis, latent TB infection and other diseases from Kenya	whole blood	N/A	N/A	N/A	N/A	N/A	Anderson ST, Kaforou M, Brent AJ, Wright VJ et al. Diagnosis of childhood tuberculosis and host RNA expression in Africa. N Engl J Med 2014 May 1;370(18):1712-1723. PMID: 24785206
GSE39940	GPL10558	Expression profiling by array	334	HIV positive and negative children with active tuberculosis, latent TB infection and other diseases from South Africa and Malawi	whole blood	N/A	N/A	N/A	N/A	N/A	Anderson ST, Kaforou M, Brent AJ, Wright VJ et al. Diagnosis of childhood tuberculosis and host RNA expression in Africa. N Engl J Med 2014 May 1;370(18):1712-1723. PMID: 24785206
GSE46743	GPL6947	Expression profiling by array	320	Stress Predict Risk-Related Brain Function and Psychiatric Disorders	whole blood	N/A	N/A	N/A	N/A	N/A	Arloth J, Bogdan R, Weber P, Frishman G et al. Genetic Differences in the Immediate Transcriptome Response to Stress Predict Risk-Related Brain Function and Psychiatric Disorders. Neuron 2015 Jun 3;86(5):1189-202. PMID: 26050039
GSE47755	GPL8798	Expression profiling by array	528	kidney transplant recipients	PBMC	New_clustering	New_clustering	New_clustering	N/A	N/A	Braud C, Baeten D, Giral M, Pallier A et al. Immunosuppressive drug-free operational immune tolerance in human kidney transplant recipients: Part I. Blood gene expression statistical analysis. J Cell Biochem 2008 Apr 15;103(6):1681-92. PMID: 17910029 Baron D, Ramstein G, Chesneau M, Echasseriau Y et al. A common gene signature across multiple studies relate biomarkers and functional regulation in…
GSE53195	GPL10558	Expression profiling by array	862	families consist of combinations of both MZ and DZ twin pairs, their siblings and for 72 families their parents.	whole blood	New_clustering	New_clustering	New_clustering	N/A	N/A	Hemani G, Shakhbazov K, Westra HJ, Esko T et al. Detection and replication of epistasis influencing transcription in humans. Nature 2014 Apr 10;508(7495):249-53. PMID: 24572353 McRae AF, Powell JE, Henders AK, Bowdler L et al. Contribution of genetic variation to transgenerational inheritance of DNA methylation. Genome Biol 2014 May 29;15(5):R73. PMID: 24887635 Gerring Z, Rodriguez-Acevedo AJ, Po…
GSE58137	GPL6947, GPL10558	Expression profiling by array	359	aging humans	whole blood	Group, PlateID: 1, 2, 3, 4	Group	Group	Group	Group	N/A
GSE59491	GPL18964	Expression profiling by array	326	spontaneous preterm birth in asymptomatic women	whole blood	N/A	N/A	N/A	N/A	N/A	Heng YJ, Pennell CE, McDonald SW, Vinturache AE et al. Maternal Whole Blood Gene Expression at 18 and 28 Weeks of Gestation Associated with Spontaneous Preterm Birth in Asymptomatic Women. PLoS One 2016;11(6):e0155191. PMID: 27333071
GSE59654	GPL10558	Expression profiling by array	156	Influenza vaccine response in young and old	PBMC	N/A	N/A	N/A	N/A	N/A	Thakar J, Mohanty S, West AP, Joshi SR et al. Aging-dependent alterations in gene expression and a mitochondrial signature of responsiveness to human influenza vaccination. Aging (Albany NY) 2015 Jan;7(1):38-52. PMID: 25596819
GSE61240	GPL570	Expression profiling by array	550	relapsing remitting multiple sclerosis patients	whole blood	New_clustering	New_clustering	New_clustering	N/A	N/A	N/A
GSE61821	GPL10558	Expression profiling by array	402	influenza infected patients	whole blood	New_clustering, TimePoint: acute, day_0, day_28, follow_up	New_clustering	New_clustering	N/A	N/A	Hoang LT, Tolfvenstam T, Ooi EE, Khor CC et al. Patient-based transcriptome-wide analysis identify interferon and ubiquination pathways as potential predictors of influenza A disease severity. PLoS One 2014;9(11):e111640. PMID: 25365328
GSE63881	GPL10558	Expression profiling by array	341	acute Kawasaki disease	whole blood	New_clustering	New_clustering	New_clustering	N/A	N/A	Hoang LT, Shimizu C, Ling L, Naim AN et al. Global gene expression profiling identifies new therapeutic targets in acute Kawasaki disease. Genome Med 2014;6(11):541. PMID: 25614765
GSE64711	GPL19607	Expression profiling by array	495	severely blunt traumatic injured patients with hemorrhagic shock	whole blood	Group: Control, Trauma	Group	Group	N/A	N/A	Vanzant EL, Hilton RE, Lopez CM, Zhang J et al. Advanced age is associated with worsened outcomes and a unique genomic response in severely injured patients with hemorrhagic shock. Crit Care 2015 Mar 4;19:77. PMID: 25880307
GSE64930	GPL6947	Expression profiling by array	594	GR-stimulation with 1.5 mg dexamethasone p.o.	whole blood	New_clustering	New_clustering	New_clustering	New_clustering	N/A	Menke A, Arloth J, Best J, Namendorf C et al. Time-dependent effects of dexamethasone plasma concentrations on glucocorticoid receptor challenge tests. Psychoneuroendocrinology 2016 Jul;69:161-71. PMID: 27107207 Arloth J, Bader DM, Röh S, Altmann A. Re-Annotator: Annotation Pipeline for Microarray Probe Sequences. PLoS One 2015;10(10):e0139516. PMID: 26426330
GSE65219	GPL15988	Expression profiling by array	176	nonagenarians and young controls	PBMC	Group, Age: 90, others	Group	Group	N/A	N/A	Kuparinen T, Marttila S, Jylhävä J, Tserel L et al. Cytomegalovirus (CMV)-dependent and -independent changes in the aging of the human immune system: a transcriptomic analysis. Exp Gerontol 2013 Mar;48(3):305-12. PMID: 23291591 Marttila S, Jylhävä J, Nevalainen T, Nykter M et al. Transcriptional analysis reveals gender-specific changes in the aging of the human immune system. PLoS One 2013;8(6):e…
GSE65391	GPL10558	Expression profiling by array	996	SLE	whole blood	Batch: Batch_1, Batch_2	Batch	Batch	N/A	Batch	Banchereau R, Hong S, Cantarel B, Baldwin N et al. Personalized Immunomonitoring Uncovers Molecular Networks that Stratify Lupus Patients. Cell 2016 Apr 21;165(3):551-65. PMID: 27040498
GSE65682	GPL13667	Expression profiling by array	802	critically ill patients	whole blood	Group: Healthy, ICUA, No ICUA, NA	Group	Group	N/A	N/A	Huson MA, Scicluna BP, van Vught LA, Wiewel MA et al. The Impact of HIV Co-Infection on the Genomic Response to Sepsis. PLoS One 2016;11(2):e0148955. PMID: 26871709 Uhel F, Peters-Sengers H, Falahi F, Scicluna BP et al. Mortality and host response aberrations associated with transient and persistent acute kidney injury in critically ill patients with sepsis: a prospective cohort study. Intensive …
GSE65907	GPL10558	Expression profiling by array	2112	eQTL study individuals of the Leipzig LIFE Heart Study	PBMC	N/A	N/A	N/A	N/A	N/A	Kirsten H, Al-Hasani H, Holdt L, Gross A et al. Dissecting the genetics of the human transcriptome identifies novel trait-related trans-eQTLs and corroborates the regulatory relevance of non-protein coding loci†. Hum Mol Genet 2015 Aug 15;24(16):4746-63. PMID: 26019233
GSE67784	GPL11532	Expression profiling by array	309	Tafamidis-treated and untreated V30M FAP patients, asymptomatic V30M carriers	whole blood	New_clustering	New_clustering	New_clustering	N/A	N/A	Kurian SM, Novais M, Whisenant T, Gelbart T et al. Peripheral Blood Cell Gene Expression Diagnostic for Identifying Symptomatic Transthyretin Amyloidosis Patients: Male and Female Specific Signatures. Theranostics 2016;6(11):1792-809. PMID: 27570551
GSE68086	GPL16791	Expression profiling by high throughput sequencing	285	pan-cancer, multiclass and molecular pathway cancer diagnostics	whole blood	N/A	N/A	N/A	N/A	N/A	Best MG, Sol N, Kooi I, Tannous J et al. RNA-Seq of Tumor-Educated Platelets Enables Blood-Based Pan-Cancer, Multiclass, and Molecular Pathway Cancer Diagnostics. Cancer Cell 2015 Nov 9;28(5):666-676. PMID: 26525104
GSE68310	GPL10558	Expression profiling by array	880	influenza and other acute respiratory viral infections such as pandemic H1N1	whole blood	New_clustering, timepoint: 1, 2, 3, 4, 5, 6, 7	New_clustering	N/A	N/A	N/A	Zhai Y, Franco LM, Atmar RL, Quarles JM et al. Host Transcriptional Response to Influenza and Other Acute Respiratory Viral Infections--A Prospective Cohort Study. PLoS Pathog 2015 Jun;11(6):e1004869. PMID: 26070066
GSE69683	GPL13158	Expression profiling by array	498	severe asthma, moderate asthma, and non-asthmatics	whole blood	N/A	N/A	N/A	N/A	N/A	Bigler J, Boedigheimer M, Schofield JPR, Skipp PJ et al. A Severe Asthma Disease Signature from Gene Expression Profiling of Peripheral Blood from U-BIOPRED Cohorts. Am J Respir Crit Care Med 2017 May 15;195(10):1311-1320. PMID: 27925796
GSE71220	GPL11532	Expression profiling by array	617	statin COPD users and non-users	whole blood	New_clustering, Gender: Male, Female	New_clustering	New_clustering	N/A	N/A	Obeidat M, Fishbane N, Nie Y, Chen V et al. The Effect of Statins on Blood Gene Expression in COPD. PLoS One 2015;10(10):e0140022. PMID: 26462087 Obeidat M, Ding X, Fishbane N, Hollander Z et al. The Effect of Different Case Definitions of Current Smoking on the Discovery of Smoking-Related Blood Gene Expression Signatures in Chronic Obstructive Pulmonary Disease. Nicotine Tob Res 2016 Sep;18(9):…
GSE72809	GPL10558	Expression profiling by array	292	children <17 years of age with bacterial or viral infections or with clinical features suggestive of infection.	whole blood	Group: Health Control, Definite bacterial infection, Definite viral infection, Uncertain bacterial or viral infection, Probable bacterial infection, Probable viral infection	group	Group	N/A	N/A	Herberg JA, Kaforou M, Wright VJ, Shailes H et al. Diagnostic Test Accuracy of a 2-Transcript Host RNA Signature for Discriminating Bacterial vs Viral Infection in Febrile Children. JAMA 2016 Aug 23-30;316(8):835-45. PMID: 27552617
GSE73464	GPL6947 GPL10558	Expression profiling by array	839	Kawasaki Disease	whole blood	Group: Healthy control, Definite bacterial infection, Definite viral infection, HSP, Uncertain infection, Kawasaki infection, KD	Group	Group	Group	Group	Wright VJ, Herberg JA, Kaforou M, Shimizu C et al. Diagnosis of Kawasaki Disease Using a Minimal Whole-Blood Gene Expression Signature. JAMA Pediatr 2018 Oct 1;172(10):e182293. PMID: 30083721
GSE74143	GPL13158	Expression profiling by array	377	RA patient from a phase III clinical trial of golimumab	whole blood	N/A	N/A	N/A	N/A	N/A	Walsh AM, Whitaker JW, Huang CC, Cherkas Y et al. Integrative genomic deconvolution of rheumatoid arthritis GWAS loci into gene and cell type associations. Genome Biol 2016 Apr 30;17:79. PMID: 27140173
GSE77164	GPL10905	Expression profiling by array	254	dried blood spot (DBS) samples from community dwelling adolescents and young adults in Nepal.	whole blood	New_clustering	New_clustering	New_clustering	N/A	N/A	Kohrt BA, Worthman CM, Adhikari RP, Luitel NP et al. Psychological resilience and the gene regulatory impact of posttraumatic stress in Nepali child soldiers. Proc Natl Acad Sci U S A 2016 Jul 19;113(29):8156-61. PMID: 27402736
GSE77343	GPL11532	Expression profiling by array	197	chronic heart failure patients	whole blood	N/A	N/A	N/A	N/A	N/A	Casey P. Shannon, Robert Balshaw, Virginia Chen, Zsuzsanna Hollander, Mustafa Toma, Bruce M. McManus, J. Mark Fitzgerald, Don D. Sin, Raymond T. Ng, Scott J. Tebbutt. A novel approach to identifying marker genes and estimating the cellular composition of whole blood from gene expression profiles. bioRxiv. doi: http://dx.doi.org/10.1101/038794
GSE79396	GPL13158	Expression profiling by array	288	Metabolic Phenotypes of Response to Vaccination in Humans	PBMC	New_clustering, Place: Denver, Atlanta	New_clustering	New_clustering	N/A	N/A	Li S, Sullivan NL, Rouphael N, Yu T et al. Metabolic Phenotypes of Response to Vaccination in Humans. Cell 2017 May 18;169(5):862-877.e17. PMID: 28502771
GSE80060	GPL570	Expression profiling by array	206	systemic juvenile idiopathic arthritis (SJIA) patients treated with canakinumab or placebo and age matched healthy controls	whole blood	N/A	New_clustering	New_clustering	New_clustering	New_clustering	Brachat AH, Grom AA, Wulffraat N, Brunner HI et al. Early changes in gene expression and inflammatory proteins in systemic juvenile idiopathic arthritis patients on canakinumab therapy. Arthritis Res Ther 2017 Jan 23;19(1):13. PMID: 28115015
GSE83632	GPL5175	Expression profiling by array	163	DLBCL	whole blood		N/A	N/A	N/A	N/A	Azzaoui I, Uhel F, Rossille D, Pangault C et al. T-cell defect in diffuse large B-cell lymphomas involves expansion of myeloid-derived suppressor cells. Blood 2016 Aug 25;128(8):1081-92. PMID: 27338100
GSE85531	GPL11154, GPL15456	Expression profiling by high throughput sequencing	190	newly diagnosed type 1 diabetes (T1D) treated with teplizumab	whole blood	New_clustering	New_clustering	New_clustering	N/A	N/A	Long SA, Thorpe J, DeBerg HA, Gersuk V, Eddy J, Harris KM, Ehlers M, Herold K, Nepom GT, Linsley PS. Partially exhausted CD8 T cells are associated with clinical response to teplizumab in new-onset type 1 diabetes. Science Immunology 2016 Nov 18. Vol. 1, Issue 5. DOI:10.1126/sciimmunol.aai7793
GSE89292	GPL570	Expression profiling by array	583	subjects receiving 3 consecutive immunizations with RTS,S/AS01 (RRR), or in those receiving 2 immunizations of RTS,S/AS01, following a primary immunization with adenoviral Ad35 (ARR) vector expressing circumsporozoite protein.	PBMC	New_clustering:distinct days	New_clustering	New_clustering	N/A	N/A	Kazmin D, Nakaya HI, Lee EK, Johnson MJ et al. Systems analysis of protective immune responses to RTS,S malaria vaccination in humans. Proc Natl Acad Sci U S A 2017 Feb 28;114(9):2425-2430. PMID: 28193898
GSE89843	GPL16791	Expression profiling by high throughput sequencing	779	lung cancer	PBMC	N/A	N/A	N/A	N/A	N/A	Best MG, Sol N, In 't Veld SGJG, Vancura A et al. Swarm Intelligence-Enhanced Detection of Non-Small-Cell Lung Cancer Using Tumor-Educated Platelets. Cancer Cell 2017 Aug 14;32(2):238-252.e9. PMID: 28810146 Best MG, In 't Veld SGJG, Sol N, Wurdinger T. RNA sequencing and swarm intelligence-enhanced classification algorithm development for blood-based disease diagnostics using spliced blood platel…
GSE93272	GPL570	Expression profiling by array	275	rheumatoid arthritis	whole blood	N/A	N/A	N/A	N/A	N/A	Tasaki S, Suzuki K, Kassai Y, Takeshita M et al. Multi-omics monitoring of drug response in rheumatoid arthritis in pursuit of molecular remission. Nat Commun 2018 Jul 16;9(1):2755. PMID: 30013029
GSE93777	GPL570	Expression profiling by array	448	drug response in rheumatoid arthritis.	whole blood	New_clustering	New_clustering	New_clustering	New_clustering	New_clustering	Tasaki S, Suzuki K, Kassai Y, Takeshita M et al. Multi-omics monitoring of drug response in rheumatoid arthritis in pursuit of molecular remission. Nat Commun 2018 Jul 16;9(1):2755. PMID: 30013029
GSE97356	GPL11154	Expression profiling by high throughput sequencing	324	PTSD in World Trade Center responders	whole blood	New_clustering	New_clustering	N/A	N/A	N/A	Kuan PF, Waszczuk MA, Kotov R, Clouston S et al. Gene expression associated with PTSD in World Trade Center responders: An RNA sequencing study. Transl Psychiatry 2017 Dec 18;7(12):1297. PMID: 29249826
GSE97531	GPL11154	Expression profiling by high throughput sequencing	515	current and former cigarette smokers	whole blood	N/A	Group	Group	Group	Group	Parker MM, Chase RP, Lamb A, Reyes A et al. RNA sequencing identifies novel non-coding RNA and exon-specific effects associated with cigarette smoking. BMC Med Genomics 2017 Oct 6;10(1):58. PMID: 28985737
GSE98550	GPL10558	Expression profiling by array	556	infants vaccinated with MVA85A or Candin Placebo, stimulated with either BCG or media alone.	PBMC	Group: Stimulus_BCG, Unstimulated	Batch	Batch	Batch	Batch	McNeill E, Stylianou E, Crabtree MJ, Harrington-Kandt R et al. Regulation of mycobacterial infection by macrophage Gch1 and tetrahydrobiopterin. Nat Commun 2018 Dec 20;9(1):5409. PMID: 30573728
GSE98793	GPL570	Expression profiling by array	192	major depressive disorder (MDD)	whole blood	Batch: Batch_1, Batch_2	New_clustering	New_clustering	N/A	N/A	Leday GGR, Vértes PE, Richardson S, Greene JR et al. Replicable and Coupled Changes in Innate and Adaptive Immune Gene Expression in Two Case-Control Studies of Blood Microarrays in Major Depressive Disorder. Biol Psychiatry 2018 Jan 1;83(1):70-80. PMID: 28688579
GSE99039	GPL570	Expression profiling by array	558	Idiopathic Parkinson's disease	whole blood	New_clustering	New_clustering	New_clustering	New_clustering	New_clustering	Shamir R, Klein C, Amar D, Vollstedt EJ et al. Analysis of blood-based gene expression in idiopathic Parkinson disease. Neurology 2017 Oct 17;89(16):1676-1683. PMID: 28916538
GSE102008	GPL10558	Expression profiling by array	733	Friedreich’s ataxia (FRDA), a rare and debilitating recessive Mendelian neurodegenerative disorder	whole blood	N/A	N/A	N/A	N/A	N/A	Nachun D, Gao F, Isaacs C, Strawser C et al. Peripheral blood gene expression reveals an inflammatory transcriptomic signature in Friedreich's ataxia patients. Hum Mol Genet 2018 Sep 1;27(17):2965-2977. PMID: 29790959
GSE107437	GPL10558	Expression profiling by array	410	Pregnant African American women	PBMC	New_clustering	New_clustering	New_clustering	N/A	N/A	N/A
GSE107990	GPL10558	Expression profiling by array	671	Young and elderly of Chinese ethnicity in Singapore treated with influenza vaccine (Vaxigrip)	PBMC	Batch	Batch	Batch	N/A	N/A	Narang V, Lu Y, Tan C, Camous XFN et al. Influenza Vaccine-Induced Antibody Responses Are Not Impaired by Frailty in the Community-Dwelling Elderly With Natural Influenza Exposure. Front Immunol 2018;9:2465. PMID: 30405641 Monaco G, Lee B, Xu W, Mustafah S et al. RNA-Seq Signatures Normalized by mRNA Abundance Allow Absolute Deconvolution of Human Immune Cell Types. Cell Rep 2019 Feb 5;26(6):1627…
GSE108375	GPL10558	Expression profiling by array	315	Malignant lungnodules and benign nodules	PBMC	N/A	N/A	N/A	N/A	N/A	Kossenkov AV, Qureshi R, Dawany NB, Wickramasinghe J et al. A Gene Expression Classifier from Whole Blood Distinguishes Benign from Malignant Lung Nodules Detected by Low-Dose CT. Cancer Res 2019 Jan 1;79(1):263-273. PMID: 30487137
GSE108497	GPL10558	Expression profiling by array	512	Lupus patients and healthy controls during pregnancy and postpartum	whole blood	N/A	N/A	N/A	N/A	N/A	N/A
GSE110551	GPL570	Expression profiling by array	156	Microbiome and Inflammatory Interactions in Obese and Severe Asthmatic Adults	whole blood	New_clustering, Gender: Male, Female	New_clustering	New_clustering	N/A	N/A	Michalovich D, Rodriguez-Perez N, Smolinska S, Pirozynski M et al. Obesity and disease severity magnify disturbed microbiome-immune interactions in asthma patients. Nat Commun 2019 Dec 13;10(1):5711. PMID: 31836714
GSE111368	GPL10558	Expression profiling by array	359	Interferon-induced to neutrophil-associated patterns in patients with severe influenza	whole blood	Group, Flu_type: A, B, H1N1, H3N2, healthy_control	Group	Group	Group	N/A	Dunning J, Blankley S, Hoang LT, Cox M et al. Progression of whole-blood transcriptional signatures from interferon-induced to neutrophil-associated patterns in severe influenza. Nat Immunol 2018 Jun;19(6):625-635. PMID: 29777224
GSE112057	GPL11154	Expression profiling by high throughput sequencing	202	Whole Blood Transcriptome Profiling in Juvenile Idiopathic Arthritis and Inflammatory Bowel Disease	whole blood	N/A	N/A	N/A	N/A	N/A	Mo A, Marigorta UM, Arafat D, Chan LHK et al. Disease-specific regulation of gene expression in a comparative analysis of juvenile idiopathic arthritis and inflammatory bowel disease. Genome Med 2018 Jun 27;10(1):48. PMID: 29950172
GSE112087	GPL16791	Expression profiling by high throughput sequencing	120	Systemic Lupus Erythematosus patient blood with controls	whole blood	N/A	N/A	N/A	N/A	N/A	Oon S, Monaghan K, Ng M, Hoi A et al. A potential association between IL-3 and type I and III interferons in systemic lupus erythematosus. Clin Transl Immunology 2019;8(12):e01097. PMID: 31890206 Figgett WA, Monaghan K, Ng M, Alhamdoosh M et al. Machine learning applied to whole-blood RNA-sequencing data uncovers distinct subsets of patients with systemic lupus erythematosus. Clin Transl Immunolo…
GSE112676	GPL6947	Expression profiling by array	741	Amyotrophic lateral sclerosis	whole blood	New_clustering	New_clustering	New_clustering	New_clustering	New_clustering	van Rheenen W, Diekstra FP, Harschnitz O, Westeneng HJ et al. Whole blood transcriptome analysis in amyotrophic lateral sclerosis: A biomarker study. PLoS One 2018;13(6):e0198874. PMID: 29939990 Swindell WR, Kruse CPS, List EO, Berryman DE et al. ALS blood expression profiling identifies new biomarkers, patient subgroups, and evidence for neutrophilia and hypoxia. J Transl Med 2019 May 22;17(1):1…
GSE112680	GPL10558	Expression profiling by array	376	Amyotrophic lateral sclerosis	whole blood	New_clustering	New_clustering	New_clustering	N/A	N/A	van Rheenen W, Diekstra FP, Harschnitz O, Westeneng HJ et al. Whole blood transcriptome analysis in amyotrophic lateral sclerosis: A biomarker study. PLoS One 2018;13(6):e0198874. PMID: 29939990 Swindell WR, Kruse CPS, List EO, Berryman DE et al. ALS blood expression profiling identifies new biomarkers, patient subgroups, and evidence for neutrophilia and hypoxia. J Transl Med 2019 May 22;17(1):1…
GSE113007	GPL13158	Expression profiling by array	339	RRMS patients initiating treatment with intramuscular IFN-β1a (Avonex®)	whole blood	N/A	N/A	N/A	N/A	N/A	N/A
GSE113867	GPL10558, GPL20301	Expression profiling by array	402	enteric fever and other febrile diseases	whole blood	New_clustering, date: April-11-2018, April-30-2018	New_clustering	New_clustering	New_clustering	New_clustering	Blohmke CJ, Muller J, Gibani MM, Dobinson H et al. Diagnostic host gene signature for distinguishing enteric fever from other febrile diseases. EMBO Mol Med 2019 Oct;11(10):e10431. PMID: 31468702
GSE116006	GPL16791	Expression profiling by high throughput sequencing	468	Discovering in vivo cytokine eQTL interactions from a lupus clinical trial	whole blood	N/A	N/A	N/A	N/A	N/A	Davenport EE, Amariuta T, Gutierrez-Arcelus M, Slowikowski K et al. Discovering in vivo cytokine-eQTL interactions from a lupus clinical trial. Genome Biol 2018 Oct 19;19(1):168. PMID: 30340504
GSE121239	GPL13158	Expression profiling by array	312	SLE	PBMC	New_clustering	New_clustering	N/A	N/A	N/A	Petri M, Fu W, Ranger A, Allaire N et al. Association between changes in gene signatures expression and disease activity among patients with systemic lupus erythematosus. BMC Med Genomics 2019 Jan 9;12(1):4. PMID: 30626389 Toro-Domínguez D, Martorell-Marugán J, Goldman D, Petri M et al. Stratification of Systemic Lupus Erythematosus Patients Into Three Groups of Disease Activity Progression Accor…
GSE121352	GPL22463	Expression profiling by array	345	mHLA-DR stratified septic shock patients.	whole blood	N/A	N/A	N/A	N/A	N/A	Mommert M, Tabone O, Guichard A, Oriol G et al. Dynamic LTR retrotransposon transcriptome landscape in septic shock patients. Crit Care 2020 Mar 18;24(1):96. PMID: 32188504
GSE121974	GPL17586	Expression profiling by array		normal pregnanT women	whole blood	N/A	N/A	N/A	N/A	N/A	N/A
GSE123342	GPL17586	Expression profiling by array	192	acute myocardial infarction	whole blood	N/A	N/A	N/A	N/A	N/A	Vanhaverbeke M, Vausort M, Veltman D, Zhang L et al. Peripheral Blood RNA Levels of <i>QSOX1</i> and <i>PLBD1</i> Are New Independent Predictors of Left Ventricular Dysfunction After Acute Myocardial Infarction. Circ Genom Precis Med 2019 Dec;12(12):e002656. PMID: 31756302
GSE124284	GPL16791	Expression profiling by high throughput sequencing	286	Newly diagnosed type 1 diabetes (T1D) patients received infusions of CTLA4-Ig (abatacept) or placebo	whole blood	New_clustering	New_clustering	New_clustering	N/A	N/A	Linsley PS, Greenbaum CJ, Speake C, Long SA et al. B lymphocyte alterations accompany abatacept resistance in new-onset type 1 diabetes. JCI Insight 2019 Feb 21;4(4). PMID: 30830871
GSE124326	GPL16791	Expression profiling by high throughput sequencing	480	Whole blood transcriptome analysis in bipolar disorder reveals strong lithium effect	whole blood	New_clustering	New_clustering	New_clustering	N/A	N/A	Krebs CE, Ori APS, Vreeker A, Wu T et al. Whole blood transcriptome analysis in bipolar disorder reveals strong lithium effect. Psychol Med 2019 Oct 7;:1-12. PMID: 31589133
GSE124400	GPL15456 GPL16791	Expression profiling by high throughput sequencing	493	Cell type-specific immune phenotypes predict loss of insulin secretion in new-onset type 1 diabetes	PBMC	New_clustering	New_clustering	New_clustering	New_clustering	New_clustering	Dufort MJ, Greenbaum CJ, Speake C, Linsley PS. Cell type-specific immune phenotypes predict loss of insulin secretion in new-onset type 1 diabetes. JCI Insight 2019 Feb 21;4(4). PMID: 30830868 Speake C, Skinner SO, Berel D, Whalen E et al. A composite immune signature parallels disease progression across T1D subjects. JCI Insight 2019 Dec 5;4(23). PMID: 31671072
GSE125216	GPL570	Expression profiling by array	671	Clinically Severe Stress	whole blood	New_clustering, Gender: Male, Female	New_clustering	New_clustering	N/A	N/A	Le-Niculescu H, Roseberry K, Levey DF, Rogers J et al. Towards precision medicine for stress disorders: diagnostic biomarkers and targeted drugs. Mol Psychiatry 2020 May;25(5):918-938. PMID: 30862937
GSE130953	GPL10558	Expression profiling by array	205	autologous stem cell transplantation normalizes systemic sclerosis	whole blood	New_clustering	New_clustering	New_clustering	N/A	N/A	Assassi S, Wang X, Chen G, Goldmuntz E et al. Myeloablation followed by autologous stem cell transplantation normalises systemic sclerosis molecular signatures. Ann Rheum Dis 2019 Oct;78(10):1371-1378. PMID: 31391177
GSE133822	GPL16791	Expression profiling by high throughput sequencing	231	Septic and Non Septic Critically-Ill Patients and in Patients with Cancer	whole blood	New_clustering: CTRL, EF, sEF	New_clustering	New_clustering	New_clustering	New_clustering	Washburn ML, Wang Z, Walton AH, Goedegebuure SP et al. T Cell- and Monocyte-Specific RNA-Sequencing Analysis in Septic and Nonseptic Critically Ill Patients and in Patients with Cancer. J Immunol 2019 Oct 1;203(7):1897-1908. PMID: 31484735
GSE134080	GPL16791	Expression profiling by high throughput sequencing	100	RNASeq whole blood of Dutch 500FG cohort	whole blood	N/A	N/A	N/A	N/A	N/A	Aguirre-Gamboa R, de Klein N, di Tommaso J, Claringbould A et al. Deconvolution of bulk blood eQTL effects into immune cell subpopulations. BMC Bioinformatics 2020 Jun 12;21(1):243. PMID: 32532224
GSE137394	GPL570	Expression profiling by array	309	allergic asthma	whole blood	N/A	N/A	N/A	N/A	N/A	Choy DF, Jia G, Abbas AR, Morshead KB et al. Peripheral blood gene expression predicts clinical benefit from anti-IL-13 in asthma. J Allergy Clin Immunol 2016 Oct;138(4):1230-1233.e8. PMID: 27474124
GSE138458	GPL10558	Expression profiling by array	336	systemic lupus adult patients	whole blood	N/A	N/A	N/A	N/A	N/A	Guthridge JM, Lu R, Tran LT, Arriens C et al. Adults with systemic lupus exhibit distinct molecular phenotypes in a cross-sectional study. EClinicalMedicine 2020 Mar;20:100291. PMID: 32154507
GSE143272	GPL10558	Expression profiling by array	142	patients with epilepsy receiving and not receiving antiepileptic drug monotherapy	whole blood	N/A	N/A	N/A	N/A	N/A	Rawat C, Kushwaha S, Srivastava AK, Kukreti R. Peripheral blood gene expression signatures associated with epilepsy and its etiologic classification. Genomics 2020 Jan;112(1):218-224. PMID: 30826443 Rawat C, Kutum R, Kukal S, Srivastava A et al. Downregulation of peripheral PTGS2/COX-2 in response to valproate treatment in patients with epilepsy. Sci Rep 2020 Feb 13;10(1):2546. PMID: 32054883
GSE145120	GPL13667	Expression profiling by array	190	different systemic sclerosis (SSc) subsets	whole blood	N/A	N/A	N/A	N/A	N/A	Moinzadeh P, Frommolt P, Franitza M, Toliat MR et al. Whole blood gene expression profiling distinguishes systemic sclerosis-overlap syndromes from other subsets. J Eur Acad Dermatol Venereol 2020 May;34(5):e236-e238. PMID: 31945216
